# Spatio-temporal dynamics of intra-host variability in SARS-CoV-2 genomes

**DOI:** 10.1101/2020.12.09.417519

**Authors:** Ankit K. Pathak, Gyan Prakash Mishra, Bharathram Uppili, Safal Walia, Saman Fatihi, Tahseen Abbas, Sofia Banu, Arup Ghosh, Amol Kanampalliwar, Atimukta Jha, Sana Fatima, Shifu Aggarwal, Mahesh Shanker Dhar, Robin Marwal, V. S. Radhakrishnan, Kalaiarasan Ponnusamy, Sandhya Kabra, Partha Rakshit, Rahul C. Bhoyar, Abhinav Jain, Mohit Kumar Divakar, Mohamed Imran, Mohammed Faruq, Divya Tej Sowpati, Lipi Thukral, Sunil K. Raghav, Mitali Mukerji

**Author notes:** First author (Ankit K. Pathak, Gyan Prakash Mishra).

## Abstract

During the course of the COVID-19 pandemic, large-scale genome sequencing of SARS-CoV-2 has been useful in tracking its spread and in identifying Variants Of Concern (VOC). Besides, viral and host factors could contribute to variability within a host that can be captured in next-generation sequencing reads as intra-host Single Nucleotide Variations (iSNVs). Analysing 1, 347 samples collected till June 2020, we recorded 18, 146 iSNV sites throughout the SARS-CoV-2 genome. Both, mutations in RdRp as well as APOBEC and ADAR mediated RNA editing seem to contribute to the differential prevalence of iSNVs in hosts. Noteworthy, 41% of all unique iSNVs were reported as SNVs by 30th September 2020 in samples submitted to GISAID, which increased to ∼80% by 30th June 2021. Following this, analysis of another set of 1, 798 samples sequenced in India between November 2020 and May 2021 revealed that majority of the Delta (B.1.617.2) and Kappa (B.1.617.1) variations appeared as iSNVs before getting fixed in the population. We also observe hyper-editing events at functionally critical residues in Spike protein that could alter the antigenicity and may contribute to immune escape. Thus, tracking and functional annotation of iSNVs in ongoing genome surveillance programs could be important for early identification of potential variants of concern and actionable interventions.

**GRAPHICAL ABSTRACT:** 
