## Supplementary Dataset 1 for "Spatio-temporal dynamics of intra-host variability in SARS-CoV-2 genomes"

### Sheet: Sheet1
Start	End	Length	Symbol
78	82	4	A
295	299	4	A
323	327	4	T
434	439	5	A
443	447	4	T
732	736	4	T
740	744	4	A
802	806	4	G
941	945	4	G
1001	1005	4	A
1026	1030	4	T
1066	1070	4	G
1080	1084	4	T
1130	1134	4	A
1135	1140	5	A
1269	1273	4	T
1291	1295	4	T
1345	1349	4	C
1349	1353	4	A
1363	1367	4	A
1444	1448	4	A
1628	1633	5	A
1691	1695	4	T
1701	1706	5	T
1722	1726	4	T
1788	1792	4	T
1800	1804	4	A
1806	1810	4	A
1813	1819	6	A
1904	1908	4	T
1931	1935	4	A
1946	1950	4	T
2129	2134	5	A
2317	2322	5	T
2463	2467	4	A
2468	2472	4	C
2472	2476	4	A
2539	2543	4	A
2654	2658	4	A
2736	2740	4	T
2790	2794	4	T
2904	2909	5	A
3345	3349	4	T
3360	3364	4	A
3385	3390	5	A
3412	3417	5	A
3420	3424	4	A
3575	3579	4	T
3671	3675	4	A
3675	3679	4	T
3722	3727	5	T
3802	3807	5	A
3832	3837	5	T
3851	3855	4	A
3866	3870	4	A
3939	3943	4	A
3955	3959	4	A
4016	4020	4	A
4148	4152	4	T
4174	4179	5	A
4218	4222	4	A
4303	4308	5	A
4312	4316	4	A
4321	4325	4	T
4492	4496	4	A
4528	4532	4	T
4534	4538	4	T
4546	4550	4	A
4747	4751	4	A
4764	4768	4	T
4861	4865	4	A
5080	5084	4	A
5085	5089	4	A
5110	5114	4	A
5116	5120	4	T
5123	5127	4	T
5157	5161	4	T
5187	5191	4	T
5224	5229	5	A
5392	5396	4	T
5497	5501	4	A
5521	5525	4	A
5646	5650	4	A
5673	5677	4	T
5861	5865	4	T
5873	5877	4	A
5895	5899	4	A
6045	6049	4	T
6139	6144	5	T
6198	6202	4	T
6312	6316	4	A
6396	6400	4	A
6422	6426	4	A
6463	6467	4	A
6516	6521	5	A
6622	6626	4	A
6696	6700	4	T
6807	6811	4	T
6889	6893	4	T
6930	6935	5	T
6961	6966	5	T
7019	7023	4	T
7203	7207	4	T
7224	7228	4	T
7246	7251	5	T
7262	7266	4	T
7273	7278	5	T
7312	7317	5	T
7323	7327	4	T
7335	7339	4	T
7388	7392	4	C
7432	7436	4	T
7447	7451	4	A
7564	7568	4	T
7594	7598	4	T
7696	7700	4	A
7793	7797	4	A
7824	7828	4	T
7889	7894	5	T
7905	7909	4	A
7926	7930	4	A
8029	8033	4	A
8056	8060	4	T
8067	8071	4	T
8084	8089	5	A
8092	8096	4	A
8160	8164	4	T
8306	8310	4	A
8317	8321	4	C
8376	8381	5	A
8442	8446	4	A
8464	8469	5	A
8481	8485	4	T
8554	8558	4	A
8606	8611	5	T
8621	8625	4	T
8668	8672	4	T
8742	8746	4	T
8763	8767	4	T
8853	8857	4	T
8905	8910	5	T
8927	8932	5	T
8964	8968	4	A
9005	9009	4	T
9026	9031	5	T
9198	9202	4	T
9314	9318	4	T
9453	9457	4	T
9474	9478	4	T
9604	9608	4	T
9627	9633	6	T
9786	9790	4	T
9811	9816	5	T
9912	9916	4	T
10046	10050	4	T
10059	10063	4	T
10065	10070	5	A
10301	10305	4	A
10386	10391	5	T
10500	10504	4	T
10527	10532	5	T
10594	10598	4	T
10605	10609	4	T
10664	10668	4	T
10835	10839	4	T
10857	10861	4	A
10871	10875	4	A
10932	10936	4	T
10981	10985	4	A
11024	11028	4	T
11036	11040	4	T
11042	11046	4	T
11074	11082	8	T
11087	11091	4	A
11095	11100	5	T
11103	11107	4	T
11133	11137	4	T
11179	11184	5	T
11211	11215	4	T
11292	11296	4	T
11301	11305	4	A
11521	11526	5	T
11540	11545	5	T
11567	11571	4	T
11628	11633	5	T
11653	11657	4	T
11845	11849	4	A
11888	11892	4	T
11990	11996	6	A
12014	12018	4	T
12132	12136	4	T
12196	12201	5	A
12269	12273	4	A
12333	12337	4	A
12362	12366	4	T
12505	12510	5	A
12583	12587	4	A
13077	13081	4	T
13123	13128	5	G
13288	13292	4	T
13299	13303	4	A
13350	13354	4	T
13360	13365	5	A
13459	13464	5	T
13541	13545	4	T
13571	13575	4	T
13586	13591	5	A
13612	13616	4	A
13838	13842	4	T
13865	13869	4	A
13914	13919	5	A
13931	13935	4	T
13939	13943	4	A
14000	14005	5	A
14252	14256	4	A
14279	14283	4	A
14297	14301	4	T
14383	14387	4	T
14414	14418	4	T
14432	14437	5	A
14540	14544	4	T
14625	14629	4	T
14657	14661	4	T
14681	14685	4	T
14750	14754	4	A
14948	14952	4	T
14965	14969	4	G
15019	15023	4	T
15032	15036	4	A
15157	15162	5	A
15245	15250	5	A
15268	15272	4	A
15517	15522	5	T
15559	15563	4	T
15579	15583	4	A
15672	15676	4	T
15805	15809	4	A
15814	15819	5	T
15830	15834	4	A
15873	15877	4	T
15954	15958	4	G
15965	15969	4	T
15983	15988	5	A
16197	16201	4	T
16242	16246	4	G
16475	16479	4	T
16501	16506	5	T
16515	16520	5	A
16597	16601	4	T
16630	16635	5	T
16800	16805	5	A
16837	16842	5	A
16907	16911	4	T
17019	17023	4	T
17044	17048	4	A
17059	17063	4	A
17105	17109	4	T
17201	17205	4	A
17261	17265	4	T
17304	17308	4	T
17523	17527	4	A
17652	17656	4	A
17658	17662	4	T
17756	17760	4	A
17809	17813	4	T
17939	17943	4	A
18043	18047	4	A
18138	18142	4	A
18215	18219	4	T
18219	18223	4	A
18314	18318	4	G
18368	18373	5	T
18434	18439	5	T
18561	18566	5	A
18629	18633	4	T
18636	18640	4	A
18687	18691	4	T
18778	18782	4	G
18782	18786	4	T
19122	19126	4	A
19188	19192	4	T
19328	19332	4	T
19335	19339	4	A
19343	19347	4	T
19355	19359	4	A
19368	19373	5	T
19406	19410	4	A
19604	19608	4	T
19627	19631	4	A
19637	19641	4	T
19718	19722	4	A
19750	19754	4	A
19755	19759	4	A
19827	19831	4	A
19884	19888	4	A
19983	19989	6	T
20135	20140	5	A
20336	20340	4	T
20390	20394	4	T
20405	20409	4	T
20420	20424	4	T
20445	20450	5	A
20522	20526	4	T
20537	20541	4	A
20640	20644	4	T
20648	20652	4	A
20703	20707	4	A
20725	20729	4	A
20740	20744	4	A
20792	20796	4	A
20864	20868	4	T
20908	20912	4	T
21066	21071	5	A
21077	21081	4	A
21082	21086	4	A
21101	21107	6	T
21133	21137	4	A
21270	21275	5	T
21345	21349	4	T
21408	21412	4	C
21421	21425	4	G
21443	21447	4	A
21469	21473	4	T
21508	21512	4	A
21569	21574	5	T
21578	21582	4	T
21634	21639	5	C
21686	21690	4	T
21701	21705	4	T
21736	21740	4	T
21834	21838	4	T
21875	21880	5	T
21964	21968	4	T
21979	21984	5	T
22000	22005	5	A
22009	22013	4	A
22062	22066	4	T
22083	22087	4	T
22104	22108	4	A
22120	22125	5	A
22161	22165	4	T
22165	22169	4	A
22218	22223	5	T
22383	22387	4	T
22392	22396	4	A
22403	22407	4	A
22487	22492	5	A
22572	22576	4	T
22583	22588	5	T
22681	22685	4	T
22689	22693	4	T
22845	22849	4	T
22950	22954	4	T
23016	23020	4	T
23103	23107	4	T
23143	23148	5	A
23164	23169	5	A
23230	23235	5	A
23334	23338	4	T
23486	23491	5	T
23515	23519	4	G
23666	23670	4	A
23712	23716	4	T
23816	23820	4	T
23835	23840	5	T
23887	23892	5	A
23903	23908	5	T
23929	23933	4	A
23949	23953	4	T
23958	23962	4	T
23964	23969	5	T
23991	23995	4	A
24026	24030	4	T
24119	24123	4	A
24140	24144	4	T
24320	24325	5	A
24358	24362	4	A
24399	24403	4	A
24422	24426	4	A
24468	24472	4	T
24488	24492	4	T
24643	24647	4	A
24672	24677	5	A
24684	24689	5	T
24776	24780	4	A
24816	24820	4	A
24885	24890	5	T
25026	25030	4	T
25100	25105	5	A
25191	25195	4	A
25218	25222	4	T
25472	25476	4	T
25555	25560	5	T
25572	25576	4	A
25587	25592	5	A
25672	25676	4	T
25699	25703	4	C
25703	25707	4	T
25797	25802	5	A
25826	25830	4	T
25963	25968	5	A
25982	25986	4	A
26094	26098	4	A
26299	26304	5	T
26399	26403	4	A
26408	26413	5	T
26430	26435	5	A
26493	26498	5	T
26514	26518	4	T
26561	26566	5	A
26654	26659	5	T
26676	26680	4	T
26713	26717	4	T
27097	27101	4	T
27263	27267	4	T
27312	27317	5	A
27396	27400	4	A
27406	27410	4	T
27481	27485	4	T
27485	27489	4	A
27584	27588	4	T
27605	27609	4	A
27691	27696	5	T
27741	27745	4	A
27791	27796	5	T
27816	27820	4	T
27836	27840	4	T
27906	27910	4	T
28048	28052	4	A
28147	28151	4	T
28214	28219	5	T
28242	28246	4	T
28270	28274	4	A
28288	28292	4	C
28292	28296	4	A
28309	28313	4	C
28372	28376	4	G
28383	28387	4	A
28396	28400	4	C
28570	28574	4	A
28698	28702	4	A
28776	28780	4	A
28880	28884	4	G
28969	28973	4	A
29051	29056	5	A
29127	29131	4	T
29131	29135	4	G
29195	29200	5	C
29324	29328	4	T
29353	29357	4	A
29377	29382	5	A
29386	29391	5	A
29573	29577	4	T
29580	29584	4	T
29725	29729	4	T
29811	29815	4	A
29819	29823	4	T
29834	29838	4	C
29844	29848	4	T
