## Supplementary Dataset 5 for "Spatio-temporal dynamics of intra-host variability in SARS-CoV-2 genomes"

### Sheet: Sheet1
Virus Infection	Sample Name	Gene Category	Target Name	CT	CT Mean	CT SD	dCT
No	Mock	Housekeeping	18S	9.032	8.89488	0.194116
No	Mock	Housekeeping	18S	8.758				ADARB1
No	Mock	Target gene	ADARB1	25.977	26.0316	0.0771079	17.1367	Mock	ILSCV17586	ILSCV16809
No	Mock	Target gene	ADARB1	26.086				17.1367	16.7353	16.3573
No	Mock	Target gene	APOBEC3B	Undetermined
No	Mock	Target gene	APOBEC3B	Undetermined
SARS-CoV-2	17586	Housekeeping	18S	33.18	21.4056	16.6515
SARS-CoV-2	17586	Housekeeping	18S	9.631
SARS-CoV-2	17586	Target gene	ADARB1	26.385	26.3663	0.0267336	16.7353
SARS-CoV-2	17586	Target gene	ADARB1	26.347
SARS-CoV-2	17586	Target gene	APOBEC3B	Undetermined
SARS-CoV-2	17586	Target gene	APOBEC3B	Undetermined
SARS-CoV-2	16809	Housekeeping	18S	9.609	9.40938	0.282548
SARS-CoV-2	16809	Housekeeping	18S	9.21
SARS-CoV-2	16809	Target gene	ADARB1	25.783	25.7667	0.0231358	16.3573
SARS-CoV-2	16809	Target gene	ADARB1	25.75
SARS-CoV-2	16809	Target gene	APOBEC3B	Undetermined
SARS-CoV-2	16809	Target gene	APOBEC3B	Undetermined
Blank	NTC	Housekeeping	18S	32.759
Blank	NTC	Target gene	APOBEC3B	Undetermined
Blank	NTC	Target gene	ADARB1	Undetermined
