## Supplementary Dataset 6 for "Spatio-temporal dynamics of intra-host variability in SARS-CoV-2 genomes"

### Sheet: Frequencies
Pos	Ref	Sub	ILSCV12752	ILSCV12752_P7	ILSCV13907	ILSCV13907_P7	ILSCV16012	ILSCV16012_P7	ILSCV16809	ILSCV16809_P7	ILSCV17568	ILSCV17568_P7	ILSCV17741	ILSCV17741_P7	ILSCV18534	ILSCV18534_P7	ILSCV19192	ILSCV19192_P7	ILSCV20165	ILSCV20165_P7	ILSCV20557	ILSCV20557_P7	ILSCV24694	ILSCV24694_P7
68	A	AT								0.558					0.903	0.137						0.563		0.969
109	G	GT								0.009
172	T	TC										0.006
186	C	CT									0.006	0.011
241	C	CT		0.006		0.044			1	1	0.999	0.897		0.017	0.998	0.996		0.033			0.999	0.999	0.999	0.972
243	T	TC																						0.014
257	A	AT										0.005
270	A	AG					0.996
277	T	TA				0.006
285	G	GT								0.02
288	T	TC										0.008
289	C	CT																0.01
293	G	GT										0.006
313	C	CA										0.005
341	G	GT								0.006
394	T	TA								0.006
403	T	TC										0.005
429	A	AG										0.005
441	G	GA								0.012
462	A	AG														0.008
463	G	GT																0.006
488	G	GT														0.006
657	C	CT	0.005
676	C	CA																0.005
680	G	GT								0.006
690	C	CA								0.007
702	G	GT								0.009
703	C	CT			0.006
829	C	CA								0.009
849	G	GT								0.012
875	C	CT										0.006
882	C	CT										0.015
906	C	CT																						0.005
949	A	AG										0.008
995	C	CA								0.005
1007	A	AT																0.008
1047	A	AC												0.01
1060	C	CT				0.048				0.039				0.066				0.012		0.01		0.014
1094	T	TC																			1
1141	G	GT				0.199				0.026				0.006										0.014
1190	C	CT				0.012				0.03
1204	C	CA								0.009
1218	C	CT												0.008
1268	G	GC																0.005
1540	A	AC										0.054
1587	A	AG						0.009
1588	A	AT								0.024
1623	T	TC				0.038				0.016				0.021
1645	C	CT				0.068				0.125		0.005		0.052				0.037		0.007				0.009
1648	C	CA								0.015
1663	C	CT																				0.006
1708	T	TC								0.013
1730	G	GA										0.005
1762	C	CA																0.006
1771	T	TC								0.006
1775	G	GT								0.011
1820	G	GA										0.007
1834	T	TC											0.012
1890	G	GT								0.007
1897	A	AG	0.037		0.018						0.011		0.015								0.011		0.014
1968	C	CT										0.005
1984	T	TC								0.014
1986	C	CA								0.005
2042	A	AG								0.005
2048	C	CT								0.021								0.009
2143	C	CT		0.993	0.999	0.866		0.862				0.12		0.912				0.775
2179	T	TG														0.005
2240	A	AT	0.037		0.04						0.017		0.024				0.048		0.047		0.037		0.038
2260	C	CT										0.006
2457	T	TC								0.017
2502	C	CT																0.025
2509	C	CT																					1
2698	T	TC								0.03
2707	A	AT										0.011
2796	A	AC										0.009
2836	C	CT								0.826						0.989						0.952		0.973
2882	T	TC	0.015		0.006						0.012										0.015
2922	T	TG																0.006
2947	C	CT										0.861
3022	T	TC								0.074
3037	C	CT		0.006		0.98			1	1	1	0.928		0.036		0.803		0.022		0.011	1	0.991	1	0.679
3142	T	TC																						0.07
3148	A	AG																				0.02
3164	G	GT	0.012
3176	C	CT				0.009												0.009
3231	G	GT																0.007
3267	C	CT								0.023
3411	C	CT																0.009
3463	A	AG																0.005
3477	T	TC								0.008
3606	G	GT																0.007
3713	T	TC														0.006
3729	G	GA						0.147				0.009		0.008						0.997				0.032
3753	G	GT										0.008
3756	T	TC						0.006
3791	G	GT														0.012
4075	T	TC										0.007
4099	C	CA								0.02
4137	T	TC																0.005
4255	G	GT								0.005
4367	C	CA								0.011
4391	C	CT								0.007
4412	G	GT										0.007
4415	G	GT								0.01
4433	C	CA								0.007
4465	A	AG																0.009
4468	T	TC								0.011
4469	A	AT								0.011
4481	T	TA								0.008
4511	G	GT								0.005
4610	C	CA								0.007
4745	T	TC										0.007
4784	C	CT				0.109				0.006				0.005				0.009
4827	C	CT																0.01
4888	T	TC																				0.005
4980	C	CA								0.015
5258	A	AC						0.007
5262	C	CG		0.059		0.08		0.164				0.017		0.158		0.061		0.03		0.109		0.032		0.046
5283	A	AG										0.007
5284	C	CT										0.006
5286	G	GT										0.008
5295	C	CT								0.014
5365	C	CT														0.008
5521	T	TC																0.007
5651	T	TA								0.007
5700	C	CA																0.014
5721	G	GT																0.006
5743	G	GC		0.018		0.018		0.015		0.007		0.008		0.017		0.02		0.008				0.013		0.024
5744	T	TC		0.024		0.019		0.02		0.009		0.012		0.021		0.024		0.011		0.006		0.017		0.029
5768	C	CT								0.007
5812	C	CT				0.011		0.005		0.031		0.012		0.016		0.005		0.06						0.005
5822	C	CT										0.013
5826	C	CT								0.015
5827	A	AG								0.008
5869	C	CT						0.138												0.99				0.023
5880	G	GT								0.014
5884	C	CT				0.062				0.037		0.007		0.038		0.006		0.129		0.006
5907	C	CT				0.006
5936	G	GT																0.007
5957	A	AG								0.008
6003	A	AG										0.108
6015	A	AC								0.015
6020	C	CT										0.01
6071	A	AG								0.022
6084	A	AG						0.007		0.016
6094	G	GA										0.007
6148	T	TA																0.009
6213	C	CA								0.007
6270	C	CT					0.009
6308	A	AG						0.016
6310	C	CA					0.005										0.008
6312	C	CA	0.998				0.008										0.975
6337	G	GT										0.006
6456	G	GT																0.006
6475	A	AT								0.011
6533	G	GA				0.068				0.006
6538	C	CT				0.01												0.005
6563	G	GT								0.013
6688	T	TC										0.023
6748	A	AT																0.005
7068	A	AC																				0.006
7092	T	TC																0.006
7147	T	TC								0.027
7256	T	TC										0.01
7309	A	AT								0.027
7321	C	CT						0.138						0.008						0.975				0.028
7384	A	AG																0.005
7393	G	GC																0.005
7456	T	TC				0.006
7528	C	CT								0.013
7544	G	GT										0.007
7678	A	AT								0.012
7718	G	GT								0.009
7726	T	TC										0.121
7736	G	GT																0.005
7743	G	GA										0.006
7753	G	GT																0.005
7761	G	GT																				0.005
7817	C	CT																0.006
7982	G	GC	0.02		0.116																0.04
8017	G	GT						0.007		0.047				0.006				0.031
8078	C	CT																				0.011
8103	T	TC																0.006
8133	A	AG								0.009
8160	C	CT												0.009
8173	A	AT																0.006
8198	G	GT								0.012
8222	G	GT								0.011
8731	T	TC										0.005
8735	G	GT																				0.005
8747	G	GT								0.022
8782	C	CT		0.997		0.995		1				0.123		0.996		0.006		0.975		0.995				0.035
8895	C	CT										0.008
8917	C	CT				0.369			1	0.074								0.014			1	0.009
9101	G	GT								0.011
9110	C	CT								0.019
9163	C	CT	1
9217	T	TC								0.021
9298	C	CT										0.007
9385	T	TC				0.006
9389	G	GA				0.032			1	0.433				0.006				0.047
9440	T	TA														0.013
9446	G	GA								0.024
9461	A	AC								0.01
9464	T	TG				0.007
9482	G	GT				0.005
9491	C	CA								0.006
9551	C	CT																0.009
9662	A	AT																0.006
9678	T	TC																				0.008
9722	T	TA								0.018
9779	T	TG				0.225								0.006				0.027		0.007		0.006
9843	T	TA				0.015			0.036
9852	A	AT				0.024								0.011
9872	C	CA								0.007
9923	G	GA																0.007
9956	T	TG										0.007
9985	C	CT										0.005
10001	T	TC														0.005
10030	C	CT																				0.009
10074	C	CT								0.553						0.109						0.586		0.966
10091	G	GA								0.014
10116	C	CA		0.917		0.235		0.021				0.121		0.018				0.886
10138	C	CT		0.993	1	0.295		0.829				0.122		0.884				0.906
10230	T	TC								0.012
10262	G	GT								0.012
10264	T	TA																0.006
10319	C	CT				0.011								0.009
10323	A	AG						0.163				0.007		0.007						0.971				0.037
10375	A	AG				0.009
10414	T	TC								0.014
10474	C	CT																0.011
10488	G	GT								0.013
10491	G	GT				0.006
10500	G	GT								0.018
10507	C	CT										0.008
10560	C	CT				0.034								0.008				0.021
10641	C	CT				0.005
10645	C	CG								0.007
10702	C	CT		0.991	1	0.386		0.845				0.131		0.912				0.898
10754	G	GT										0.006
10772	G	GT																				0.006
10790	C	CT									1	0.874
10825	T	TC																0.006
10854	C	CA																0.007
10870	G	GT				0.704				0.105		0.011		0.037		0.007		0.024		0.006		0.018		0.007
10900	G	GT																0.006
11003	C	CT		0.007		0.709				0.115		0.009		0.039		0.009		0.04		0.006		0.02		0.007
11083	G	GT	0.998														0.998
11200	C	CT	1														1
11235	C	CA								0.007
11417	G	GT				0.152				0.008				0.006				0.011
11480	T	TC								0.01
11540	G	GT				0.138				0.014		0.007						0.006
11555	G	GA								0.013
11559	A	AG												0.005
11574	T	TG								0.009
11575	C	CT						0.005
11812	C	CA										0.006
11856	A	AC				0.006
11857	T	TC										0.009
11894	C	CT								0.008
11902	C	CG	0.011		0.017				0.006		0.008		0.007						0.011		0.011
11914	A	AC								0.011
11939	G	GT								0.014
11962	C	CT																0.006
11972	G	GT								0.007
11990	G	GA																0.006
12035	G	GA											0.006
12040	A	AG																0.008
12054	T	TC								0.011
12055	T	TC								0.007
12067	G	GT			0.008
12068	C	CA				0.228				0.026				0.008				0.027
12109	T	TC								0.009
12119	C	CT								0.007
12289	T	TG																0.006
12295	C	CA								0.01
12315	G	GT																0.006
12338	G	GT								0.006
12383	T	TC								0.011
12458	A	AG	0.065		0.036				0.039		0.054		0.035				0.042				0.031
12493	C	CT								0.005
12518	G	GC																				0.005
12528	C	CT										0.005
12548	T	TC								0.008
12551	T	TC												0.005
12574	T	TG								0.027
12612	T	TG										0.006
12616	C	CG										0.005
12754	C	CT								0.005
12781	C	CT				0.028				0.375								0.024				0.008
12822	C	CT																0.005
12932	C	CA								0.008
13076	G	GT								0.011
13115	C	CT								0.012
13141	T	TC																		0.007
13202	G	GT								0.007
13211	A	AT																0.005
13214	G	GT								0.008
13281	C	CA								0.009
13287	G	GT								0.023
13295	G	GT								0.008
13296	A	AC						0.009
13320	T	TA								0.012
13340	G	GT								0.006
13368	C	CT																0.006
13373	T	TC																				0.012
13374	G	GA				0.008
13415	G	GT								0.006
13469	G	GT								0.007
13475	G	GA								0.013
13555	A	AG								0.013
13559	A	AC										0.041
13721	C	CT								0.006
13730	C	CT	1								1	0.814
13744	T	TC																0.006
13758	A	AG						0.017
13765	G	GT								0.007
13770	G	GC																0.006
13813	G	GA								0.01
13860	C	CT														0.005
13923	C	CT				0.044				0.056				0.094				0.012		0.011		0.016
13982	G	GA		0.005										0.007
14018	G	GT								0.014
14049	T	TC								0.016
14089	T	TC								0.009
14118	G	GA															0.076
14120	C	CA								0.017
14172	A	AG																0.005
14311	G	GT																0.006
14352	C	CA								0.005
14408	C	CT		0.005		0.992			1	1	1	0.87		0.088		0.99		0.078		0.01	1	0.999	1	0.975
14447	A	AG								0.015
14593	G	GT								0.007
14625	C	CT																				0.005
14639	C	CT															1
14656	G	GT								0.01
14670	C	CA								0.006
14692	G	GT								0.014
14889	C	CT																			0.006
14937	C	CT				0.009				0.035
14998	A	AC		0.008
15025	G	GT																0.005
15109	G	GT																				0.006
15142	A	AC																0.005
15257	A	AG								0.016
15290	G	GC																0.005
15315	C	CT								0.01
15324	C	CT																					1
15339	G	GA												0.01
15372	G	GT				0.042				0.398				0.006				0.036				0.009
15394	T	TC																0.005
15451	G	GA				0.033								0.017				0.061				0.069
15457	C	CT								0.021								0.01
15494	C	CT								0.012
15585	T	TA								0.012
15663	T	TC										0.005
15682	T	TA			0.006				0.009		0.011						0.013						0.005
15685	T	TA	0.011		0.006				0.011								0.015				0.006		0.012
15802	T	TC			0.009
15824	C	CT								0.013
15856	A	AG																					0.009
15857	C	CG																					0.008
15861	A	AG																					0.009
15878	G	GA	0.006								0.007
15881	C	CT								0.014
15886	C	CT																0.006
16017	C	CT	1														1
16054	C	CA								0.014
16080	C	CA								0.005
16105	A	AG								0.006
16141	G	GT	0.015
16168	G	GC								0.009
16406	T	TC										0.006
16414	G	GA																0.008
16417	A	AT										0.009
16428	C	CT								0.007
16433	G	GT								0.015
16439	T	TA		0.016				0.768						0.331				0.006
16451	G	GT								0.022
16786	G	GC																				0.005
16826	A	AG								0.009
16938	A	AG																0.047
16986	T	TC								0.005
17223	A	AC										0.122
17249	C	CT										0.005
17251	C	CT																0.007
17337	A	AG																				0.01
17543	T	TA		0.009				0.008		0.005		0.008		0.006						0.008
17580	T	TA				0.051
17728	G	GT								0.008
17745	C	CT				0.007
17755	A	AG				0.006
17831	C	CT																0.007
17907	T	TG																0.005
17909	T	TC								0.008
17968	G	GA																0.006
18029	C	CT				0.418				0.047		0.011		0.022				0.033				0.01		0.006
18030	A	AG								0.006
18064	A	AT																0.006
18129	C	CT				0.013
18174	A	AG										0.006
18202	A	AG																		0.006
18207	T	TC																0.006
18261	C	CT																0.006
18355	C	CT								0.01
18363	G	GA								0.007
18364	C	CA																0.007
18397	G	GT																0.012
18423	T	TC																0.007
18424	A	AT																0.006
18429	T	TA								0.008
18464	C	CA																0.005
18511	C	CT																0.005
18519	T	TG		0.006
18551	G	GT																0.005
18687	C	CT				0.011				0.035				0.013
18703	G	GT								0.013
18756	G	GT								0.025				0.007
18795	C	CA								0.01
18877	C	CT				0.213				0.729		0.01		0.01		0.982						0.859		0.97
18879	A	AG								0.006
18906	T	TC																0.005
18970	A	AG						0.016
18975	T	TG												0.012				0.023
19060	G	GT																			0.021
19156	C	CT								0.352
19168	T	TG								0.01
19200	C	CA								0.008
19222	A	AG								0.008
19862	C	CT								0.043								0.025
20468	C	CT	0.005
20554	T	TC								0.017
20587	G	GT								0.022
20596	G	GA								0.025
20672	G	GA								0.014
20709	G	GT															1
20738	T	TC								0.008
20790	C	CT				0.014
20874	T	TA				0.01												0.007				0.021
20913	A	AG											0.006
20914	A	AT								0.009
20933	G	GT								0.008
20937	G	GA																			0.006
20940	G	GT								0.005
21008	C	CT										0.007
21039	T	TC																0.006
21077	C	CT										0.012
21101	G	GT								0.018
21123	G	GT										0.005
21204	G	GA	0.006
21304	C	CA																					0.218
21440	C	CT			0.006								0.006
21464	A	AG												0.141
21474	A	AT														0.011
21479	T	TC														0.011
21595	C	CT					1
21610	T	TC														0.011
21614	C	CT																				0.03
21646	C	CT															0.998
21736	C	CT	0.008
21754	G	GT								0.01
21848	G	GA														0.018
21910	C	CT									1	0.847
21991	T	TG				0.015										0.007
22006	C	CA																		0.014
22008	A	AC																		0.014
22021	G	GA						0.033												0.085
22054	T	TC																0.015				0.005
22095	A	AC				0.012
22102	A	AG										0.009
22206	A	AC										0.008
22224	C	CT								0.015
22246	T	TG												0.029
22254	T	TC																0.017
22301	A	AC														0.007						0.005
22303	T	TG										0.008
22323	C	CT						0.072
22343	G	GA								0.017				0.006								0.036
22352	G	GT						0.006
22444	C	CT		0.006		0.064				0.921						0.985						0.958		0.969
22468	G	GT		0.991	1			1				0.176	1	0.955		0.013		0.959		0.999				0.036
22495	A	AG														0.009
22526	C	CT				0.056
22604	G	GT				0.093				0.05	0.999	0.844		0.013				0.028
22604	G	GA					0.447
22678	A	AT									0.999	0.868
22840	A	AG				0.006				0.018
22882	T	TG																0.012
23014	A	AC		0.048				0.005				0.006		0.226		0.505				0.054		0.055
23014	A	AT						0.169				0.007								0.813				0.042
23042	T	TC				0.006				0.045		0.005		0.011
23056	A	AC						0.006
23064	A	AC						0.006
23108	G	GT								0.008
23191	C	CT		0.009
23294	G	GT								0.008
23321	A	AT																0.006
23351	G	GT								0.006
23401	G	GT								0.013
23403	A	AG				0.081		0.011	0.999	0.999	0.999	0.839		0.069	1	0.987		0.277		0.01	0.998	1	0.998	0.968
23416	A	AG								0.008
23422	C	CA								0.008
23525	C	CT								0.03
23536	C	CT																0.012
23542	T	TC																0.012
23604	C	CA				0.777				0.049				0.014				0.011
23679	C	CG																		0.039
23685	C	CT														0.027						0.017
23693	T	TG																						0.769
23726	G	GA																0.006
23788	T	TC								0.017
23797	T	TC		0.022
23855	C	CT																0.007
23909	G	GA																0.005
23938	A	AC								0.005
24003	A	AC														0.016
24023	C	CA								0.012
24070	A	AT																0.006
24082	C	CT																0.01
24095	G	GT								0.025						0.005		0.013						0.006
24151	T	TA														0.005
24174	C	CT										0.829
24193	G	GA																0.007
24208	C	CT										0.005
24282	A	AG																0.005
24380	T	TC																0.005
24435	C	CT								0.005
24447	T	TC								0.005
24450	T	TC						0.064
24473	G	GT																0.006
24507	C	CT						0.124
24514	T	TC																0.005
24516	A	AG						0.005
24518	A	AG										0.038
24538	A	AC				0.02												0.017				0.068
24544	T	TC						0.009												0.044
24555	C	CT																0.007
24636	C	CT								0.011
24729	C	CT									0.006
24739	T	TC								0.006
24752	C	CT																	0.006
24757	G	GT				0.009				0.186				0.009				0.018				0.006
24794	G	GT								0.044
24797	C	CT								0.016
24811	T	TC								0.007
24812	G	GT																0.005
24815	G	GT								0.014
24833	C	CG																0.006
24858	G	GA				0.006				0.013			0.008			0.005		0.013
24869	T	TG								0.011
24872	G	GT															1
24876	C	CA								0.008
24909	C	CT								0.009
24923	T	TG						0.022
24928	G	GT															0.014
24933	G	GT								0.013
24947	G	GT								0.006
24951	T	TA								0.015
24965	A	AG																				0.008
24966	A	AG						0.089
24982	T	TC								0.012
25006	C	CT								0.008
25012	G	GC								0.005
25158	A	AC																0.005
25186	G	GT								0.007
25261	G	GT										0.007
25273	G	GT																0.014
25276	C	CA								0.014
25376	T	TA								0.019
25401	G	GT								0.012
25470	A	AG				0.011				0.031
25511	C	CA								0.009
25530	T	TC								0.014
25549	C	CA				0.006				0.03												0.008
25563	G	GT				0.165				0.835		0.011		0.012	1	0.98		0.009				0.915		0.972
25596	A	AC																						0.005
25624	C	CA								0.006
25640	T	TC										0.005
26042	C	CT						0.005						0.008
26044	C	CT														0.008
26060	C	CT				0.081
26142	C	CT						0.008
26149	T	TC										0.009
26196	G	GT														0.008
26227	G	GT																0.005
26261	C	CT		0.06		0.147						0.858		0.601		0.522						0.507		0.01
26270	C	CT				0.008				0.015		0.015
26299	C	CT										0.009
26333	C	CT				0.007						0.051
26333	C	CA														0.044
26354	T	TA						0.162				0.014		0.012						0.991				0.037
26354	T	TG		0.023		0.158		0.81						0.328				0.017
26355	T	TG																		0.04
26378	A	AC						0.01
26429	T	TC														0.006						0.005
26466	G	GT						0.005
26467	G	GC						0.006
26488	T	TA										0.007
26506	G	GA								0.01
26507	A	AT				0.012
26510	T	TC								0.006
26545	T	TG	0.03		0.047								0.07								0.067
26554	A	AG	0.306		0.384				0.299		0.328		0.311		0.361				0.352		0.225		0.173
26574	G	GT								0.013
26631	T	TA								0.01
26730	G	GT											1
26735	C	CT				0.144				0.728		0.006		0.005		0.987		0.009				0.912		0.968
26771	A	AT								0.013
26773	T	TC	1
26815	C	CT										0.005
26917	C	CG								0.008
26985	C	CG																					0.05
27040	C	CA								0.008
27110	C	CT												0.005				0.012
27131	C	CT				0.006						0.005						0.026
27215	T	TC			0.013
27226	G	GT								0.016
27231	T	TG								0.014
27260	G	GT								0.01
27263	C	CT								0.011
27384	T	TC																0.008
27406	C	CA								0.01
27691	A	AG						0.157												0.98				0.038
27827	G	GT						0.007
27867	A	AG								0.018
27890	G	GT								0.013
27891	A	AT				0.034
27902	T	TC										0.006
28096	A	AG				0.038
28097	A	AT								0.02
28109	G	GT			0.007
28120	T	TG																				0.005
28144	T	TC		0.992	0.998	0.804	0.998	0.988				0.154	1	0.954		0.009		0.796	1	0.989				0.043
28183	G	GT								0.017
28234	T	TC		0.022
28258	A	AT								0.01						0.018						0.035		0.091
28276	G	GT																0.005
28277	T	TC				0.006				0.018
28301	C	CT											0.006
28311	C	CT	0.999
28320	C	CT				0.021		0.012		0.075				0.02				0.108				0.005
28321	G	GA				0.013								0.014				0.027
28326	G	GT		0.99	0.999	0.836		0.834				0.105		0.904				0.644
28369	C	CT													0.009
28379	C	CT							0.006
28380	G	GT										0.006
28436	G	GA																					0.005
28507	C	CT										0.008
28556	C	CT																0.02
28720	C	CA																			0.008
28732	C	CT										0.009
28746	T	TC												0.006
28755	T	TA				0.07
28826	C	CG																				0.017
28854	C	CT								0.647					1	0.995						0.987		0.979
28878	G	GA		0.995	1	0.924	1	0.998				0.137	1	0.865				0.85	1	0.997				0.028
28905	C	CT				0.032						0.111		0.101
29029	T	TC	0.078	0.009	0.092	0.006	0.117	0.014	0.078		0.036	0.006	0.063	0.006	0.113	0.019	0.088		0.062	0.008	0.054	0.006	0.046	0.014
29030	G	GT		0.007		0.005					0.013
29032	G	GT	0.009	0.006	0.01						0.04						0.017			0.008
29033	G	GA	0.005		0.024															0.011	0.008
29033	G	GT																0.029
29035	T	TC	0.007								0.014
29039	A	AT	0.013	0.006	0.013			0.005				0.013				0.007	0.039				0.012
29041	G	GT										0.006
29049	G	GA	0.066		0.108
29111	G	GT								0.015
29115	A	AT								0.029
29139	A	AG																0.006
29140	G	GT												0.011								0.006
29151	G	GT																0.005
29178	C	CA								0.022
29186	G	GA								0.025
29201	A	AT										0.005
29203	C	CT										0.006
29274	C	CT																0.007
29409	C	CT									1	0.882
29545	C	CT																				0.05
29742	G	GA		0.985				1				0.339		0.987				1		1
