## Supplementary Dataset 7 for "Spatio-temporal dynamics of intra-host variability in SARS-CoV-2 genomes"

### Sheet: Lineages Of Concern
WHO label	Pango lineage	GISAID clade	Nextstrain clade	Earliest documented samples		Variation of Concern / Interest	Variations on Positions
				Region	Date
Alpha	B.1.1.7	GRY	20I	UK	Sep 2020	Concern	241	3037	3267	5388	5986	14408	14676	15279	16176	23063	23271	23403	23604	23709	24506	24914	27972	28048	28111
Beta	B.1.351	GH/501Y.V2	20H	South Africa	May 2020	Concern	174	241	1059	3037	5230	10323	14408	21801	22206	22813	23012	23063	23403	23664	25563	25904	26456	28253	28887
Gamma	P.1	GR/501Y.V3	20J	Brazil/Japan	Nov 2020	Concern	241	733	2749	3037	3828	5648	6319	6613	13860	14408	21614	21621	21638	23012	23063	23403	23525	25088	26149	28512
Delta	B.1.617.2	G/452R.V3	21A	India	Oct 2020	Concern	210	241	3037	14408	15451	16466	21618	22917	22995	23403	23604	24410	25469	26767	27638	27752	28461	28881	29402	29742
Epsilon	B.1.427	GH/452R.V1	21C	USA (CA)	Mar 2020	Interest	241	1059	3037	3817	9738	13713	14408	16394	17014	21600	22018	22597	22917	23403	25563	26681	28087	28272	28887	29362
	B.1.429						241	1059	2395	2597	3037	8947	12100	12878	14408	17014	21600	22018	22917	23403	24349	25563	26681	27890	28272	28887
Zeta	P.2	GR	20B/S.484K	Brazil	Apr 2020	Interest	241	3037	3766	9711	10667	11824	12053	12964	14408	23012	23403	25088	28253	28628	28881	28882	28883	28975	29754
Eta	B.1.525	G/484K.V3	21D	UK/Nigeria	Dec 2020	Interest	241	1498	2659	3037	6285	8593	14407	14408	18171	20724	21762	23012	23403	23593	24224	24748	26767	28308	28699	28887
Theta	P.3	GR	21E	Philippines	Jan 2021	Interest	241	3037	7564	8139	9203	9867	11308	12049	17074	17339	23063	23341	23403	23604	24187	24836	27897	28881	28882	28883
Iota	B.1.526	GH	21F	USA (NY)	Nov 2020	Interest	241	1059	3037	9867	14408	16500	20262	21575	21846	22320	23012	23403	23664	25517	25563	27925	28869	28975
Kappa	B.1.617.1	G/452R.V3	21B	India	Oct 2020	Interest	210	241	3037	3457	4965	11201	14408	17523	20396	21895	22917	23012	23403	23604	24775	25469	27638	28881	29402	29742
Lambda	C.37	GR/452Q.V1	21G	Peru	Dec-2020	Interest	241	3037	4002	7124	7424	9867	10029	10097	13536	14408	22917	23403	23731	24138	28253	28271	28881	28882	28883	28913

### Sheet: VOCVOI recorded as iSNV site
Lineage-defining variants			iSNVs Recorded
Pos	Ref	Sub	Ref	Sub	No. of samples
174	G	GT	G	GT	5
210	G	GT	G	GT	2
241	C	CT	C	CT	38
733	T	TC
1059	C	CT	C	CT	59
1498	C	CT
2395	C	CT	C	CA	2
2597	T	TC
2659	G	GA
2749	C	CT	C	CT	1
3037	C	CT	C	CA	4
			C	CT	17
3267	C	CT	C	CT	1
3457	C	CT	C	CT	1
3766	T	TC
3817	C	CT	C	CA	1
			C	CT	3
3828	C	CT	C	CA	5
4002	C	CT
4965	C	CT	C	CG	1
			C	CT	1
5230	G	GT	G	GT	1
5388	C	CA	C	CG	1
			C	CT	3
5648	A	AC
5986	C	CT	C	CA	3
			C	CT	2
6285	C	CT	C	CT	4
6319	A	AG	A	AG	1
6613	A	AG
7124	C	CT
7424	T	TG	T	TC	2
7564	C	CA	C	CA	5
			C	CT	2
8139	C	CT	C	CA	19
			C	CT	3
8593	T	TC
8947	C	CT	C	CT	2
9203	G	GA	G	GT	15
9711	C	CT	C	CA	6
9738	G	GC
9867	T	TC
10029	C	CT	C	CT	1
10097	G	GA	G	GT	1
10323	A	AG	A	AG	22
10667	T	TG
11201	A	AG	A	AC	1
			A	AT	1
11308	C	CA
11824	C	CT	C	CA	3
			C	CT	5
12049	C	CT	C	CT	4
12053	C	CT	C	CT	4
12100	C	CT	C	CA	5
			C	CT	1
12878	A	AG	A	AG	4
12964	A	AG	A	AG	2
13536	C	CT	C	CT	1
13713	G	GA	G	GT	9
13860	C	CT	C	CT	4
14407	C	CT	C	CT	4
14408	C	CT	C	CA	1
			C	CT	43
14676	C	CT	C	CA	5
			C	CT	4
15279	C	CT	C	CT	3
15451	G	GA	G	GA	2
			G	GT	5
16176	T	TC
16394	C	CT	C	CT	3
16466	C	CT	C	CA	1
			C	CT	4
16500	A	AC	A	AG	7
17014	G	GT	G	GT	3
17074	C	CT	C	CA	1
			C	CT	2
17339	C	CT	C	CT	10
17523	G	GT	G	GA	14
			G	GT	9
18171	C	CT	C	CT	1
20262	A	AG	A	AG	1
20396	A	AG	A	AG	2
20724	A	AG	A	AG	1
			A	AT	2
21575	C	CT	C	CT	11
21600	G	GT
21614	C	CT	C	CT	3
21618	C	CG	C	CT	1
21621	C	CA
21638	C	CT
21762	C	CT	C	CT	2
21801	A	AC	A	AG	1
21846	C	CT	C	CT	7
21895	T	TC
22018	G	GT
22206	A	AG	A	AG	1
22320	A	AG
22597	C	CT
22813	G	GT	G	GT	3
22917	T	TG	T	TC	2
22917	T	TA	T	TC	2
22995	C	CA	C	CT	1
23012	G	GA	G	GT	2
23012	G	GC	G	GT	2
23063	A	AT	A	AG	3
23271	C	CA	C	CT	3
23341	T	TC
23403	A	AG	A	AC	1
			A	AG	33
			A	AT	2
23525	C	CT	C	CT	11
23593	G	GC	G	GT	7
23604	C	CA	C	CA	1
23604	C	CG	C	CA	1
23664	C	CT	C	CA	1
			C	CT	1
23709	C	CT	C	CA	2
			C	CT	2
23731	C	CT	C	CA	2
24138	C	CA	C	CT	4
24187	T	TA	T	TC	1
24224	T	TC
24349	T	TC
24410	G	GA	G	GT	4
24506	T	TG	T	TC	1
24748	C	CT	C	CA	3
24775	A	AT	A	AG	4
24836	G	GA	G	GT	3
24914	G	GC	G	GT	11
25088	G	GT	G	GT	2
25469	C	CT	C	CA	7
			C	CT	1
25517	C	CT	C	CA	20
			C	CT	3
25563	G	GT	G	GA	1
			G	GC	15
			G	GT	78
25904	C	CT
26149	T	TC	T	TC	1
26456	C	CT	C	CT	3
26681	C	CT	C	CA	13
			C	CT	10
26767	T	TC	T	TC	1
27638	T	TC	T	TC	1
			T	TG	2
27752	C	CT
27890	G	GT	G	GT	17
27897	A	AC	A	AG	10
27925	C	CT
27972	C	CT	C	CA	1
			C	CG	1
28048	G	GT	G	GA	2
			G	GT	5
28087	C	CT	C	CT	7
28111	A	AG
28253	C	CT	C	CA	11
			C	CT	52
28271	A	AT
28272	A	AT
28308	C	CG	C	CT	1
28461	A	AG	A	AG	14
28512	C	CG	C	CA	4
			C	CT	1
28628	G	GT
28699	A	AG
28869	C	CT	C	CA	1
28881	G	GA
28881	G	GT
28882	G	GA
28883	G	GC
28887	C	CT	C	CT	3
28913	G	GT	G	GA	1
28975	G	GA/GT	G	GA	1
			G	GC	1
			G	GT	1
29362	C	CT
29402	G	GT	G	GT	1
29742	G	GT	G	GA	3
			G	GC	1
29754	C	CT	C	CA	1
			C	CT	3

### Sheet: Color Codes
SARS-CoV-2 Proteins
nsp1	266-805
nsp2	806-2719
nsp3	2720-8554
nsp4	8555-10054
nsp5	10055-10972
nsp6	10973-11842
nsp7	11843-12091
nsp8	12092-12685
nsp9	12686-13024
nsp10	13025-13441
RdRp	13442-16236
nsp13	16237-18039
nsp14	18040-19620
nsp15	19621-20658
nsp16	20659-21552
S	21563-25384
3a	25393-26220
E	26245-26472
M	26523-27191
6	27202-27387
7a	27394-27759
7b	27756-27887
8	27894-28259
N	28274-29533
10	29558-29674
