## Supplementary Dataset 8 for "Spatio-temporal dynamics of intra-host variability in SARS-CoV-2 genomes"

### Sheet: Immune Escape SNVs
Potential immune escape SNVs	iSNVs Recorded
	Pos	Ref	Sub	AA Change	No. of samples
N74K	21783	A	AG	NS	1
	21784	T	TA	NK	1
	21784	T	TC	NN	1
F79I	21797	T	TG	FV	1
T259K
K417E	22812	A	AG	KR	2
	22813	G	GT	KN	4
N439K	22878	A	AG	NS	6
	22879	C	CT	NN	2
	22879	C	CA	NK	1
K444Q	22893	A	AG	KR	3
	22894	G	GT	KN	6
V445A	22897	T	TG	VV	1
N450D	22910	A	AG	ND	1
	22911	A	AG	NS	1
Y453F	22919	T	TC	YH	1
L455F	22927	G	GT	LF	3
	22927	G	GA	LL	2
E484K	23012	G	GT	Stop	2
	23013	A	AG	EG	1
	23013	A	AT	EV	1
	23014	A	AG	EE	1
	23014	A	AT	ED	1
G485D	23015	G	GT	GC	4
	23015	G	GA	GS	1
	23016	G	GT	GV	7
	23016	G	GA	GD	2
	23016	G	GC	GG	1
F486V/F486I	Homopolymeric Region
F490L	23030	T	TC	FL	7
	23031	T	TC	FS	1
F490S	23030	T	TC	FL	7
	23031	T	TC	FS	1
Q493K	23039	C	CT	Stop	5
	23040	A	AG	QR	1
	23041	A	AG	QQ	5
H655Y	23525	C	CT	HY	11
	23526	A	AT	HL	1
	23527	T	TC	HH	1
	23527	T	TG	HQ	1
R682Q	23606	C	CT	RW	4
	23606	C	CA	RR	2
	23607	G	GT	RL	3
	23607	G	GC	RP	2
	23607	G	GA	RQ	1
	23608	G	GT	RR	10
R685S	23616	G	GA	RH	11
V687G	23621	G	GC	VL	1
G769E	23867	G	GT	Stop	4
	23867	G	GA	GR	1
	23868	G	GT	GV	9
	23868	G	GA	GE	2
	23869	A	AG	GG	4
Q779K	23897	C	CA	QK	12
	23898	A	AG	QR	3
	23898	A	AT	QL	1
	23898	A	AC	QP	1
	23899	A	AG	QQ	2
V1128A	24944	G	GA	VI	1
	24945	T	TC	VA	1
